# Genome sequencing and multi-stage, blood-feeding, and tissue-specific transcriptome atlas of the Rocky Mountain wood tick provide a critical resource for this vector

**DOI:** 10.64898/2026.04.15.717773

**Authors:** Joshua E. Tompkin, Perot Saelao, Justyna Kruczalak, Huiqing Yeo, Pia U. Olafson, Sheina B. Sim, Kennan Oyen, Melissa Kelley, Renee L. Corpuz, Brian Scheffler, Scott M. Geib, Anna K. Childers, Xiaoting Chen, Matthew T. Weirauch, Shaun J. Dergousoff, John Soghigian, Susan M. Noh, Joshua B. Benoit

## Abstract

*Dermacentor anderson*i, the Rocky Mountain wood tick, is an important vector for pathogens impacting human and animal health, including bovine anaplasmosis, Colorado tick fever, and Rocky Mountain spotted fever. A better understanding of the biology of this tick is needed for developing disease prevention and vector control strategies. A reference genome was assembled for *D. andersoni* using high-fidelity (HiFi) long-read PacBio sequences and Hi-C contact mapping, yielding a contiguous assembly in which most contigs matched one of 11 chromosomes. Genome annotation by the NCBI eukaryotic genome annotation pipeline revealed high gene content completeness, yielding a genome completeness score of 94.0% using the Arachnida ortholog dataset. Following genome sequencing, we identified specific genes involved in blood feeding across a range of tissue types and life stages for *D. andersoni*. To accomplish this, RNA-seq analysis was used to investigate differential gene expression across most organs in adult, nymphal, and larval *D. andersoni* before and after feeding. Based on this analysis, we identified several gene groups that are involved in blood feeding. Furthermore, we establish sex- and developmental-stage-specific transcriptional profiles. Collectively, this study advances knowledge of *D. andersoni* biology and enables the development of strategies to limit the spread of diseases transmitted by this tick.
