## Supplemental Table 1 for "Genome sequencing and multi-stage, blood-feeding, and tissue-specific transcriptome atlas of the Rocky Mountain wood tick provide a critical resource for this vector"

### Sheet: Isotype
Organism Name	Dermacentor andersoni	Dermacentor silvarum	Rhipicephalus microplus	Rhipicephalus sanguines	Ixodes persulcatus	Ixodes scapularis	Ornithodoros turicata	Tetranychus urticae	Galendromus occidentalis	Paronychus citri	Varroa destructor	Varroa jacobsoni	Drosophila melanogaster	Culex quinquefaciatus
Alanine (Ala)	301	210	203	232	83	123	144	12	14	6	28	21	17	58
Asparagine (Asn)	116	228	191	206	43	73	122	10	5	9	11	10	10	22
Aspartic Acid (Asp)	310	195	91	136	62	241	83	6	7	3	19	18	14	31
Arginine (Arg)	97	180	129	100	90	80	158	14	15	11	21	23	26	38
Cysteine (Cys)	50	116	32	106	45	39	22	2	3	2	5	5	7	7
Glutamine (Gln)	99	143	224	101	78	96	82	9	9	7	15	15	12	21
Glutamic acid (Glu)	205	303	263	230	91	99	138	7	12	5	17	15	19	41
Glycine (Gly)	248	271	318	242	107	88	212	7	12	4	16	16	20	34
Histidine (His)	74	103	85	47	33	36	78	4	5	6	6	6	5	30
Isoleucine (Ile)	83	139	206	93	84	49	153	5	7	4	25	18	11	23
Leucine (Leu)	235	554	368	269	133	122	261	9	11	11	22	19	22	39
Lysine (Lys)	171	276	125	199	149	109	310	6	12	5	23	23	19	36
Methionine (Met)	286	343	260	200	95	65	100	4	10	5	15	16	12	28
Phenylalanine (Phe)	119	72	139	110	110	71	91	5	4	2	7	8	8	13
Proline (Pro)	208	326	136	180	100	80	299	6	9	5	24	22	17	58
Selenocystine (SelCys)	1	10	15	4	5	5	10	1	1	1	1	1	1	1
Serine (Ser)	325	401	382	219	3934	1765	224	13	10	14	20	19	20	35
Threonine (Thr)	88	116	226	73	58	50	60	5	12	4	16	18	17	29
Tryptophan (Trp)	80	71	75	88	27	21	197	2	4	3	6	6	8	16
Tyrosine (Tyr)	74	164	94	62	83	87	96	3	6	3	8	8	10	30
Valine (Val)	214	293	119	218	64	86	260	4	11	7	42	23	15	66

### Sheet: Anticodon
Organism Name	Dermacentor andersoni	Dermacentor silvarum	Rhipicephalus microplus	Rhipicephalus sanguines	Ixodes persulcatus	Ixodes scapularis	Ornithodoros turicata	Tetranychus urticae	Galendromus occidentalis	Paronychus citri	Varroa destructor	Varroa jacobsoni	Drosophila melanogaster	Culex quinquefaciatus
Ala-AGC	111	86.0001	172	123	53.0001	88.0001	229	4.0001	7.0001	4.0001	15.0001	12.0001	12.0001	39.0001
Ala-CGC	132	40.0001	19.0001	40.0001	16.0001	18.0001	30.0001	1.0001	2.0001	1.0001	7.0001	5.0001	3.0001	8.0001
Ala-GGC	0.0001	0.0001	1.0001	1.0001	0.0001	0.0001	3.0001	0.0001	1.0001	0.0001	0.0001	0.0001	0.0001	0.0001
Ala-TGC	58.0001	84.0001	11.0001	68.0001	14.0001	17.0001	82.0001	7.0001	4.0001	1.0001	6.0001	4.0001	2.0001	11.0001
Asn-ATT	1.0001	1.0001	4.0001	1.0001	0.0001	2.0001	0.0001	0.0001	0.0001	0.0001	0.0001	0.0001	0.0001	0.0001
Asn-GTT	115	227	187	205	43.0001	71.0001	122	10.0001	5.0001	9.0001	11.0001	10.0001	10.0001	22.0001
Asp-ATC	1.0001	2.0001	0.0001	0.0001	0.0001	2.0001	2.0001	0.0001	0.0001	0.0001	0.0001	0.0001	0.0001	1.0001
Asp-GTC	309	193	91.0001	136	62.0001	239	81.0001	6.0001	7.0001	3.0001	19.0001	18.0001	14.0001	30.0001
Arg-ACG	39.0001	9.0001	35.0001	44.0001	25.0001	23.0001	37.0001	2.0001	6.0001	2.0001	6.0001	7.0001	10.0001	18.0001
Arg-GCG	0.0001	0.0001	0.0001	0.0001	9.0001	4.0001	0.0001	0.0001	0.0001	0.0001	0.0001	3.0001	0.0001	0.0001
Arg-CCG	18.0001	15.0001	8.0001	10.0001	0.0001	0.0001	2.0001	0.0001	2.0001	1.0001	3.0001	0.0001	0.0001	0.0001
Arg-TCG	24.0001	135	29.0001	32.0001	30.0001	26.0001	66.0001	5.0001	3.0001	3.0001	5.0001	5.0001	10.0001	14.0001
Arg-CCT	6.0001	7.0001	30.0001	5.0001	12.0001	14.0001	45.0001	2.0001	2.0001	3.0001	3.0001	3.0001	3.0001	2.0001
Arg-TCT	10.0001	14.0001	27.0001	9.0001	14.0001	13.0001	8.0001	5.0001	2.0001	2.0001	4.0001	5.0001	3.0001	4.0001
Cys-ACA	2.0001	0.0001	7.0001	0.0001	21.0001	21.0001	2.0001	0.0001	0.0001	0.0001	0.0001	0.0001	0.0001	0.0001
Cys-GCA	48.0001	116	25.0001	106	24.0001	18.0001	20.0001	2.0001	3.0001	2.0001	5.0001	5.0001	7.0001	7.0001
Gln-CTG	73.0001	73.0001	153	73.0001	60.0001	87.0001	46.0001	1.0001	5.0001	2.0001	8.0001	8.0001	8.0001	15.0001
Gln-TTG	26.0001	60.0001	71.0001	28.0001	18.0001	9.0001	36.0001	8.0001	4.0001	5.0001	7.0001	7.0001	4.0001	6.0001
Glu-CTC	150	230	124	162	58.0001	59.0001	84.0001	2.0001	5.0001	2.0001	7.0001	7.0001	13.0001	23.0001
Glu-TTC	55.0001	73.0001	139	68.0001	33.0001	40.0001	54.0001	5.0001	7.0001	3.0001	10.0001	8.0001	6.0001	18.0001
Gly-ACC	0.0001	0.0001	0.0001	2.0001	0.0001	0.0001	0.0001	0.0001	0.0001	0.0001	0.0001	0.0001	0.0001	0.0001
Gly-GCC	121	170	266	150	75.0001	56.0001	63.0001	5.0001	6.0001	3.0001	8.0001	8.0001	14.0001	17.0001
Gly-CCC	36.0001	48.0001	18.0001	15.0001	9.0001	7.0001	18.0001	0.0001	2.0001	0.0001	2.0001	2.0001	0.0001	0.0001
Gly-TCC	91.0001	53.0001	34.0001	75.0001	23.0001	25.0001	131	2.0001	4.0001	1.0001	6.0001	6.0001	6.0001	17.0001
His-ATG	0.0001	0.0001	1.0001	0.0001	2.0001	1.0001	1.0001	0.0001	0.0001	0.0001	0.0001	0.0001	0.0001	0.0001
His-GTG	74.0001	103	84.0001	47.0001	31.0001	35.0001	77.0001	4.0001	5.0001	6.0001	6.0001	6.0001	5.0001	30.0001
Ile-AAT	56.0001	84.0001	60.0001	73.0001	74.0001	40.0001	131	4.0001	5.0001	3.0001	21.0001	14.0001	9.0001	21.0001
Ile-GAT	2.0001	2.0001	2.0001	0.0001	1.0001	1.0001	1.0001	0.0001	1.0001	0.0001	0.0001	0.0001	0.0001	0.0001
Ile-TAT	25.0001	53.0001	144	20.0001	9.0001	8.0001	21.0001	1.0001	1.0001	1.0001	4.0001	4.0001	2.0001	2.0001
Leu-AAG	45.0001	242	54.0001	71.0001	41.0001	47.0001	80.0001	2.0001	3.0001	3.0001	6.0001	6.0001	4.0001	9.0001
Leu-CAG	73.0001	68.0001	109	52.0001	52.0001	41.0001	61.0001	2.0001	2.0001	2.0001	3.0001	3.0001	8.0001	20.0001
Leu-GAG	0.0001	0.0001	2.0001	0.0001	1.0001	0.0001	0.0001	0.0001	0.0001	0.0001	0.0001	0.0001	0.0001	0.0001
Leu-TAG	18.0001	150	80.0001	31.0001	15.0001	18.0001	68.0001	1.0001	2.0001	2.0001	4.0001	3.0001	2.0001	3.0001
Leu-CAA	72.0001	79.0001	76.0001	99.0001	15.0001	10.0001	24.0001	2.0001	2.0001	2.0001	3.0001	3.0001	4.0001	5.0001
Leu-TAA	27.0001	15.0001	47.0001	16.0001	9.0001	6.0001	28.0001	2.0001	2.0001	2.0001	6.0001	4.0001	4.0001	2.0001
Lys-CTT	124	237	79.0001	145	132	99.0001	268	3.0001	6.0001	2.0001	10.0001	10.0001	13.0001	28.0001
Lys-TTT	47.0001	39.0001	46.0001	54.0001	17.0001	10.0001	42.0001	3.0001	6.0001	3.0001	13.0001	13.0001	6.0001	8.0001
Met-CAT	286	343	260	200	95.0001	65.0001	100	4.0001	10.0001	5.0001	15.0001	16.0001	12.0001	28.0001
Phe-AAA	1.0001	3.0001	2.0001	1.0001	66.0001	37.0001	4.0001	0.0001	0.0001	0.0001	0.0001	0.0001	0.0001	0.0001
Phe-GAA	118	69.0001	137	109	44.0001	34.0001	87.0001	5.0001	4.0001	2.0001	7.0001	8.0001	8.0001	13.0001
Pro-AGG	85.0001	180	52.0001	85.0001	60.0001	42.0001	167	3.0001	6.0001	2.0001	8.0001	8.0001	7.0001	15.0001
Pro-CGG	66.0001	62.0001	35.0001	53.0001	17.0001	14.0001	43.0001	1.0001	1.0001	1.0001	5.0001	5.0001	5.0001	22.0001
Pro-GGG	0.0001	0.0001	0.0001	1.0001	0.0001	1.0001	1.0001	0.0001	0.0001	0.0001	0.0001	0.0001	0.0001	0.0001
Pro-TGG	57.0001	82.0001	49.0001	41.0001	23.0001	23.0001	88.0001	2.0001	2.0001	2.0001	11.0001	9.0001	5.0001	21.0001
SelCys-TCA	1.0001	10.0001	15.0001	4.0001	5.0001	5.0001	10.0001	1.0001	1.0001	1.0001	1.0001	1.0001	1.0001	1.0001
Ser-AGA	79.0001	114	124	59.0001	3805	1651	82.0001	3.0001	3.0001	3.0001	5.0001	5.0001	8.0001	12.0001
Ser-CGA	108	80.0001	60.0001	46.0001	38.0001	32.0001	28.0001	1.0001	2.0001	2.0001	5.0001	5.0001	4.0001	9.0001
Ser-GGA	0.0001	0.0001	2.0001	3.0001	24.0001	36.0001	3.0001	0.0001	0.0001	0.0001	0.0001	0.0001	0.0001	0.0001
Ser-TGA	56.0001	103	55.0001	54.0001	40.0001	28.0001	42.0001	6.0001	2.0001	5.0001	4.0001	3.0001	2.0001	5.0001
Ser-ACT	0.0001	2.0001	3.0001	1.0001	1.0001	0.0001	0.0001	0.0001	0.0001	0.0001	0.0001	0.0001	0.0001	0.0001
Ser-GCT	82.0001	102	138	56.0001	26.0001	18.0001	69.0001	3.0001	3.0001	4.0001	6.0001	6.0001	6.0001	9.0001
Thr-AGT	65.0001	92.0001	210	62.0001	54.0001	44.0001	38.0001	2.0001	6.0001	2.0001	8.0001	8.0001	8.0001	17.0001
Thr-CGT	8.0001	9.0001	11.0001	5.0001	3.0001	3.0001	21.0001	1.0001	2.0001	1.0001	3.0001	3.0001	3.0001	7.0001
Thr-GGT	1.0001	1.0001	2.0001	0.0001	0.0001	1.0001	0.0001	0.0001	0.0001	0.0001	0.0001	0.0001	0.0001	0.0001
Thr-TGT	14.0001	14.0001	3.0001	6.0001	1.0001	2.0001	1.0001	2.0001	4.0001	1.0001	5.0001	7.0001	6.0001	5.0001
Trp-CCA	80.0001	71.0001	75.0001	88.0001	27.0001	21.0001	197	2.0001	4.0001	3.0001	6.0001	6.0001	8.0001	16.0001
Tyr-ATA	0.0001	5.0001	1.0001	1.0001	43.0001	20.0001	1.0001	0.0001	0.0001	0.0001	0.0001	0.0001	0.0001	0.0001
Tyr-GTA	74.0001	159	93.0001	61.0001	40.0001	67.0001	95.0001	3.0001	6.0001	3.0001	8.0001	8.0001	10.0001	30.0001
Val-AAC	87.0001	59.0001	76.0001	61.0001	1.0001	40.0001	55.0001	1.0001	6.0001	3.0001	27.0001	12.0001	6.0001	40.0001
Val-CAC	97.0001	180	26.0001	91.0001	58.0001	36.0001	111	1.0001	3.0001	2.0001	8.0001	6.0001	7.0001	20.0001
Val-TAC	30.0001	54.0001	14.0001	66.0001	5.0001	9.0001	94.0001	2.0001	2.0001	0.0001	7.0001	5.0001	2.0001	6.0001
Val-GAC	0.0001	0.0001	3678	0.0001	0.0001	1.0001	0.0001	0.0001	0.0001	2.0001	0.0001	0.0001	290	0.0001
