## Supplemental Table 14 for "Genome sequencing and multi-stage, blood-feeding, and tissue-specific transcriptome atlas of the Rocky Mountain wood tick provide a critical resource for this vector"

### Sheet: Statistics_PerSpecies
	GCF_000239435.1_Tetranychus_urticae_longest	GCF_000255335.2_Galendromus_occidentalis_longest	GCF_002443255.2_Varroa_destructor_longest	GCF_013339695.2_Rhipicephalus_sanguineus_longest	GCF_013339725.1_Rhipicephalus_microplus_longest	GCF_013339745.2_Dermacentor_silvarum_longest	GCF_014898815.1_Panonychus_citri_longest	GCF_016920785.2_Ixodes_scapularis_longest	GCF_037126465.1_Ornithodoros_turicata_longest	GCF_023375885.1_Dermacentor_andersoni_longest
Number of genes	11686	11566	10241	22523	18598	23419	11460	26672	22416	22938
Number of genes in orthogroups	11321	10901	9392	21719	17901	22449	11042	25594	21253	21971
Number of unassigned genes	365	665	849	804	697	970	418	1078	1163	967
Percentage of genes in orthogroups	96.9	94.3	91.7	96.4	96.3	95.9	96.4	96	94.8	95.8
Percentage of unassigned genes	3.1	5.7	8.3	3.6	3.7	4.1	3.6	4	5.2	4.2
Number of orthogroups containing species	7851	8005	7828	13253	11745	13910	7842	11818	11322	13906
Percentage of orthogroups containing species	36.9	37.7	36.8	62.4	55.3	65.4	36.9	55.6	53.3	65.4
Number of species-specific orthogroups	156	165	71	255	143	239	203	912	834	237
Number of genes in species-specific orthogroups	1289	763	175	954	543	824	867	6290	5255	1096
Percentage of genes in species-specific orthogroups	11	6.6	1.7	4.2	2.9	3.5	7.6	23.6	23.4	4.8
Number of genes per-species in orthogroup	Number of orthogroups	Number of orthogroups	Number of orthogroups	Number of orthogroups	Number of orthogroups	Number of orthogroups	Number of orthogroups	Number of orthogroups	Number of orthogroups	Number of orthogroups
'0	13404	13250	13427	8002	9510	7345	13413	9437	9933	7349
'1	6436	6784	6825	9928	9550	10657	6113	8799	8884	11231
'2	950	797	741	2001	1279	1878	1199	1359	1120	1447
'3	228	204	157	529	357	541	287	444	426	445
'4	83	75	51	251	172	267	96	243	219	233
'5	35	49	22	127	88	143	49	172	138	129
'6	20	16	8	87	57	88	27	107	107	109
'7	14	17	4	72	42	76	27	98	80	54
'8	8	10	4	41	27	51	7	84	54	52
'9	11	5	2	34	26	36	7	52	38	29
'10	5	6	5	36	23	25	4	50	40	21
2026-11-15	24	17	7	78	63	90	12	173	92	78
16-20	15	13	2	31	26	22	8	106	33	38
21-50	19	9	0	38	35	35	5	125	80	36
51-100	3	2	0	0	0	1	1	6	10	4
101-150	0	1	0	0	0	0	0	0	1	0
151-200	0	0	0	0	0	0	0	0	0	0
201-500	0	0	0	0	0	0	0	0	0	0
501-1000	0	0	0	0	0	0	0	0	0	0
'1001+	0	0	0	0	0	0	0	0	0	0
Number of genes per-species in orthogroup	Percentage of orthogroups	Percentage of orthogroups	Percentage of orthogroups	Percentage of orthogroups	Percentage of orthogroups	Percentage of orthogroups	Percentage of orthogroups	Percentage of orthogroups	Percentage of orthogroups	Percentage of orthogroups
'0	63.1	62.3	63.2	37.6	44.7	34.6	63.1	44.4	46.7	34.6
'1	30.3	31.9	32.1	46.7	44.9	50.1	28.8	41.4	41.8	52.8
'2	4.5	3.7	3.5	9.4	6	8.8	5.6	6.4	5.3	6.8
'3	1.1	1	0.7	2.5	1.7	2.5	1.4	2.1	2	2.1
'4	0.4	0.4	0.2	1.2	0.8	1.3	0.5	1.1	1	1.1
'5	0.2	0.2	0.1	0.6	0.4	0.7	0.2	0.8	0.6	0.6
'6	0.1	0.1	0	0.4	0.3	0.4	0.1	0.5	0.5	0.5
'7	0.1	0.1	0	0.3	0.2	0.4	0.1	0.5	0.4	0.3
'8	0	0	0	0.2	0.1	0.2	0	0.4	0.3	0.2
'9	0.1	0	0	0.2	0.1	0.2	0	0.2	0.2	0.1
'10	0	0	0	0.2	0.1	0.1	0	0.2	0.2	0.1
2026-11-15	0.1	0.1	0	0.4	0.3	0.4	0.1	0.8	0.4	0.4
16-20	0.1	0.1	0	0.1	0.1	0.1	0	0.5	0.2	0.2
21-50	0.1	0	0	0.2	0.2	0.2	0	0.6	0.4	0.2
51-100	0	0	0	0	0	0	0	0	0	0
101-150	0	0	0	0	0	0	0	0	0	0
151-200	0	0	0	0	0	0	0	0	0	0
201-500	0	0	0	0	0	0	0	0	0	0
501-1000	0	0	0	0	0	0	0	0	0	0
'1001+	0	0	0	0	0	0	0	0	0	0
Number of genes per-species in orthogroup	Number of genes	Number of genes	Number of genes	Number of genes	Number of genes	Number of genes	Number of genes	Number of genes	Number of genes	Number of genes
'0	0	0	0	0	0	0	0	0	0	0
'1	6436	6784	6825	9928	9550	10657	6113	8799	8884	11231
'2	1900	1594	1482	4002	2558	3756	2398	2718	2240	2894
'3	684	612	471	1587	1071	1623	861	1332	1278	1335
'4	332	300	204	1004	688	1068	384	972	876	932
'5	175	245	110	635	440	715	245	860	690	645
'6	120	96	48	522	342	528	162	642	642	654
'7	98	119	28	504	294	532	189	686	560	378
'8	64	80	32	328	216	408	56	672	432	416
'9	99	45	18	306	234	324	63	468	342	261
'10	50	60	50	360	230	250	40	500	400	210
2026-11-15	315	214	88	975	788	1140	150	2189	1159	1022
16-20	261	239	36	551	445	393	142	1896	576	672
21-50	577	272	0	1017	1045	1002	149	3466	2359	1089
51-100	210	128	0	0	0	53	90	394	714	232
101-150	0	113	0	0	0	0	0	0	101	0
151-200	0	0	0	0	0	0	0	0	0	0
201-500	0	0	0	0	0	0	0	0	0	0
501-1000	0	0	0	0	0	0	0	0	0	0
'1001+	0	0	0	0	0	0	0	0	0	0
Number of genes per-species in orthogroup	Percentage of genes	Percentage of genes	Percentage of genes	Percentage of genes	Percentage of genes	Percentage of genes	Percentage of genes	Percentage of genes	Percentage of genes	Percentage of genes
'0	0	0	0	0	0	0	0	0	0	0
'1	55.1	58.7	66.6	44.1	51.3	45.5	53.3	33	39.6	49
'2	16.3	13.8	14.5	17.8	13.8	16	20.9	10.2	10	12.6
'3	5.9	5.3	4.6	7	5.8	6.9	7.5	5	5.7	5.8
'4	2.8	2.6	2	4.5	3.7	4.6	3.4	3.6	3.9	4.1
'5	1.5	2.1	1.1	2.8	2.4	3.1	2.1	3.2	3.1	2.8
'6	1	0.8	0.5	2.3	1.8	2.3	1.4	2.4	2.9	2.9
'7	0.8	1	0.3	2.2	1.6	2.3	1.6	2.6	2.5	1.6
'8	0.5	0.7	0.3	1.5	1.2	1.7	0.5	2.5	1.9	1.8
'9	0.8	0.4	0.2	1.4	1.3	1.4	0.5	1.8	1.5	1.1
'10	0.4	0.5	0.5	1.6	1.2	1.1	0.3	1.9	1.8	0.9
2026-11-15	2.7	1.9	0.9	4.3	4.2	4.9	1.3	8.2	5.2	4.5
16-20	2.2	2.1	0.4	2.4	2.4	1.7	1.2	7.1	2.6	2.9
21-50	4.9	2.4	0	4.5	5.6	4.3	1.3	13	10.5	4.7
51-100	1.8	1.1	0	0	0	0.2	0.8	1.5	3.2	1
101-150	0	1	0	0	0	0	0	0	0.5	0
151-200	0	0	0	0	0	0	0	0	0	0
201-500	0	0	0	0	0	0	0	0	0	0
501-1000	0	0	0	0	0	0	0	0	0	0
'1001+	0	0	0	0	0	0	0	0	0	0
