## Supplemental Table 24 for "Genome sequencing and multi-stage, blood-feeding, and tissue-specific transcriptome atlas of the Rocky Mountain wood tick provide a critical resource for this vector"

### Sheet: coverage_updated
sample_id	chrnum	chromosome	size	basesmapped	coverage	std_dev	mean_cov	relative_cov	rel_cov_auto	Sex	SexN
A01	1	CM094977.1	416331040	85165762	0.204563	1.77071	0.187688	1.08991	1.0998	F	F
A01	2	CM094978.1	258618450	53564670	0.207119	3.08453	0.187688	1.10353	1.11354	F	F
A01	3	CM094979.1	240637838	45067624	0.187284	1.72632	0.187688	0.99785	1.0069	F	F
A01	4	CM094980.1	225102539	42647300	0.189457	1.68465	0.187688	1.00943	1.01859	F	F
A01	5	CM094981.1	205869714	39255307	0.19068	1.6417	0.187688	1.01595	1.02516	F	F
A01	6	CM094982.1	186549472	36186475	0.193978	3.54968	0.187688	1.03351	1.04289	F	F
A01	7	CM094983.1	180279723	31815477	0.176478	2.70939	0.187688	0.940277	0.948808	F	F
A01	8	CM094984.1	158429958	24226076	0.152913	1.1022	0.187688	0.814723	0.822115	F	F
A01	9	CM094985.1	143525666	27052471	0.188485	1.38272	0.187688	1.00425	1.01336	F	F
A01	10	CM094986.1	140827098	26175727	0.185871	2.27665	0.187688	0.990323	0.999308	F	F
A01	11	CM094987.1	126947863	23832554	0.187735	1.33431	0.187688	1.00025	1.00933	F	F
A02	1	CM094977.1	416331040	941257566	2.26084	4.97664	3.12722	0.722955	0.703466	M	M
A02	2	CM094978.1	258618450	871288160	3.36901	6.64833	3.12722	1.07732	1.04828	M	M
A02	3	CM094979.1	240637838	791695479	3.28999	4.71884	3.12722	1.05205	1.02369	M	M
A02	4	CM094980.1	225102539	744259492	3.30631	5.19522	3.12722	1.05727	1.02877	M	M
A02	5	CM094981.1	205869714	660282029	3.20728	4.84319	3.12722	1.0256	0.997954	M	M
A02	6	CM094982.1	186549472	619473736	3.32069	7.75452	3.12722	1.06187	1.03324	M	M
A02	7	CM094983.1	180279723	563099207	3.12347	9.81315	3.12722	0.998803	0.971878	M	M
A02	8	CM094984.1	158429958	450047069	2.84067	4.25331	3.12722	0.908369	0.883882	M	M
A02	9	CM094985.1	143525666	479432404	3.34039	4.78561	3.12722	1.06817	1.03937	M	M
A02	10	CM094986.1	140827098	438604491	3.11449	12.4793	3.12722	0.99593	0.969082	M	M
A02	11	CM094987.1	126947863	409564884	3.22624	5.52224	3.12722	1.03167	1.00385	M	M
A03	1	CM094977.1	416331040	238200242	0.572141	2.04605	0.774429	0.738792	0.719985	M	M
A03	2	CM094978.1	258618450	218752290	0.84585	3.35313	0.774429	1.09222	1.06442	M	M
A03	3	CM094979.1	240637838	194365064	0.807708	2.45867	0.774429	1.04297	1.01642	M	M
A03	4	CM094980.1	225102539	180520681	0.801949	2.3764	0.774429	1.03554	1.00918	M	M
A03	5	CM094981.1	205869714	166083179	0.806739	2.27507	0.774429	1.04172	1.0152	M	M
A03	6	CM094982.1	186549472	153550219	0.823107	4.69358	0.774429	1.06286	1.0358	M	M
A03	7	CM094983.1	180279723	137539278	0.762922	4.09941	0.774429	0.985141	0.960064	M	M
A03	8	CM094984.1	158429958	109651810	0.692115	1.78198	0.774429	0.893711	0.870961	M	M
A03	9	CM094985.1	143525666	118241045	0.823832	2.11968	0.774429	1.06379	1.03671	M	M
A03	10	CM094986.1	140827098	109565191	0.778012	3.80158	0.774429	1.00463	0.979054	M	M
A03	11	CM094987.1	126947863	102109211	0.80434	2.45988	0.774429	1.03862	1.01218	M	M
A04	1	CM094977.1	416331040	958570916	2.30242	4.24639	3.20081	0.719326	0.699688	M	M
A04	2	CM094978.1	258618450	901015098	3.48396	5.43671	3.20081	1.08846	1.05875	M	M
A04	3	CM094979.1	240637838	808727846	3.36077	4.68977	3.20081	1.04998	1.02131	M	M
A04	4	CM094980.1	225102539	749482780	3.32952	4.43818	3.20081	1.04021	1.01181	M	M
A04	5	CM094981.1	205869714	697731982	3.38919	5.50149	3.20081	1.05886	1.02995	M	M
A04	6	CM094982.1	186549472	626678535	3.35932	7.22639	3.20081	1.04952	1.02087	M	M
A04	7	CM094983.1	180279723	569066581	3.15658	11.9983	3.20081	0.986181	0.959257	M	M
A04	8	CM094984.1	158429958	460560270	2.90703	3.97991	3.20081	0.908217	0.883422	M	M
A04	9	CM094985.1	143525666	492097884	3.42864	4.5092	3.20081	1.07118	1.04194	M	M
A04	10	CM094986.1	140827098	455330867	3.23326	10.4374	3.20081	1.01014	0.982562	M	M
A04	11	CM094987.1	126947863	413621747	3.2582	4.75186	3.20081	1.01793	0.990141	M	M
A05	1	CM094977.1	416331040	558803774	1.34221	2.72592	1.18982	1.12808	1.14272	F	F
A05	2	CM094978.1	258618450	323755380	1.25186	3.65583	1.18982	1.05215	1.0658	F	F
A05	3	CM094979.1	240637838	286954645	1.19248	2.6262	1.18982	1.00223	1.01524	F	F
A05	4	CM094980.1	225102539	272464703	1.2104	2.67849	1.18982	1.0173	1.0305	F	F
A05	5	CM094981.1	205869714	244529069	1.18779	2.90461	1.18982	0.998293	1.01125	F	F
A05	6	CM094982.1	186549472	224388363	1.20284	5.51927	1.18982	1.01094	1.02406	F	F
A05	7	CM094983.1	180279723	205205223	1.13826	5.44976	1.18982	0.956669	0.969081	F	F
A05	8	CM094984.1	158429958	163259529	1.03048	2.08722	1.18982	0.866087	0.877324	F	F
A05	9	CM094985.1	143525666	173913295	1.21172	2.49946	1.18982	1.01841	1.03162	F	F
A05	10	CM094986.1	140827098	162592510	1.15455	4.87525	1.18982	0.970363	0.982953	F	F
A05	11	CM094987.1	126947863	147942994	1.16538	2.55736	1.18982	0.979465	0.992173	F	F
A06	1	CM094977.1	416331040	982454508	2.35979	4.62737	2.10516	1.12096	1.13468	F	F
A06	2	CM094978.1	258618450	568734311	2.19913	4.98145	2.10516	1.04464	1.05743	F	F
A06	3	CM094979.1	240637838	508306729	2.11233	3.45591	2.10516	1.00341	1.01569	F	F
A06	4	CM094980.1	225102539	481724510	2.14002	3.8651	2.10516	1.01656	1.02901	F	F
A06	5	CM094981.1	205869714	428416616	2.08101	3.2784	2.10516	0.98853	1.00063	F	F
A06	6	CM094982.1	186549472	399714288	2.14267	6.79924	2.10516	1.01782	1.03028	F	F
A06	7	CM094983.1	180279723	366789003	2.03455	6.79827	2.10516	0.966463	0.978296	F	F
A06	8	CM094984.1	158429958	288329292	1.81992	3.01454	2.10516	0.864505	0.87509	F	F
A06	9	CM094985.1	143525666	307972579	2.14577	3.59886	2.10516	1.01929	1.03177	F	F
A06	10	CM094986.1	140827098	289845290	2.05816	8.97424	2.10516	0.977678	0.989649	F	F
A06	11	CM094987.1	126947863	261938476	2.06335	3.7558	2.10516	0.980144	0.992145	F	F
A07	1	CM094977.1	416331040	907390264	2.17949	3.74937	1.95484	1.11492	1.12788	F	F
A07	2	CM094978.1	258618450	529130449	2.04599	4.56276	1.95484	1.04663	1.05879	F	F
A07	3	CM094979.1	240637838	473811381	1.96898	3.21662	1.95484	1.00723	1.01894	F	F
A07	4	CM094980.1	225102539	443853922	1.97179	3.47638	1.95484	1.00867	1.02039	F	F
A07	5	CM094981.1	205869714	394314509	1.91536	3.18356	1.95484	0.979802	0.991193	F	F
A07	6	CM094982.1	186549472	370835239	1.98787	6.09676	1.95484	1.01689	1.02871	F	F
A07	7	CM094983.1	180279723	340545441	1.88898	10.054	1.95484	0.96631	0.977543	F	F
A07	8	CM094984.1	158429958	272971198	1.72298	2.85125	1.95484	0.881389	0.891636	F	F
A07	9	CM094985.1	143525666	286746769	1.99788	3.60392	1.95484	1.02201	1.0339	F	F
A07	10	CM094986.1	140827098	268599392	1.9073	9.42509	1.95484	0.975679	0.987022	F	F
A07	11	CM094987.1	126947863	243316218	1.91666	4.1532	1.95484	0.980469	0.991867	F	F
A08	1	CM094977.1	416331040	249831505	0.600079	1.81252	0.537164	1.11713	1.13036	F	F
A08	2	CM094978.1	258618450	146298002	0.565691	2.63334	0.537164	1.05311	1.06559	F	F
A08	3	CM094979.1	240637838	129324608	0.537424	1.73436	0.537164	1.00049	1.01234	F	F
A08	4	CM094980.1	225102539	121446962	0.539518	1.84163	0.537164	1.00438	1.01629	F	F
A08	5	CM094981.1	205869714	109545632	0.532111	1.67803	0.537164	0.990595	1.00233	F	F
A08	6	CM094982.1	186549472	101167998	0.542312	3.546	0.537164	1.00958	1.02155	F	F
A08	7	CM094983.1	180279723	93312618	0.517599	3.0188	0.537164	0.963578	0.974998	F	F
A08	8	CM094984.1	158429958	73972172	0.466908	1.31595	0.537164	0.869209	0.879511	F	F
A08	9	CM094985.1	143525666	78988017	0.550341	1.56707	0.537164	1.02453	1.03667	F	F
A08	10	CM094986.1	140827098	74652950	0.530104	2.63018	0.537164	0.986857	0.998552	F	F
A08	11	CM094987.1	126947863	66865173	0.526714	1.5692	0.537164	0.980546	0.992167	F	F
A09	1	CM094977.1	416331040	816602246	1.96143	4.19565	1.76769	1.1096	1.12189	F	F
A09	2	CM094978.1	258618450	472485822	1.82696	4.03087	1.76769	1.03353	1.04498	F	F
A09	3	CM094979.1	240637838	423369671	1.75936	3.08232	1.76769	0.995288	1.00632	F	F
A09	4	CM094980.1	225102539	398689807	1.77115	3.6185	1.76769	1.00195	1.01306	F	F
A09	5	CM094981.1	205869714	357280004	1.73547	3.23094	1.76769	0.981769	0.992648	F	F
A09	6	CM094982.1	186549472	336791307	1.80537	7.73873	1.76769	1.02132	1.03263	F	F
A09	7	CM094983.1	180279723	312097329	1.73118	6.33406	1.76769	0.979346	0.990198	F	F
A09	8	CM094984.1	158429958	241135161	1.52203	2.79021	1.76769	0.861026	0.870567	F	F
A09	9	CM094985.1	143525666	261585724	1.82257	3.29678	1.76769	1.03104	1.04247	F	F
A09	10	CM094986.1	140827098	244987176	1.73963	7.72265	1.76769	0.984125	0.99503	F	F
A09	11	CM094987.1	126947863	224631597	1.76948	3.91939	1.76769	1.00101	1.0121	F	F
A10	1	CM094977.1	416331040	3471390266	8.33805	13.1306	7.45197	1.11891	1.13237	F	F
A10	2	CM094978.1	258618450	2011717228	7.77871	10.7318	7.45197	1.04385	1.05641	F	F
A10	3	CM094979.1	240637838	1812738742	7.53306	11.1143	7.45197	1.01088	1.02305	F	F
A10	4	CM094980.1	225102539	1669217642	7.41537	9.50514	7.45197	0.995087	1.00706	F	F
A10	5	CM094981.1	205869714	1502889209	7.3002	8.39372	7.45197	0.979632	0.991421	F	F
A10	6	CM094982.1	186549472	1401227889	7.51129	11.0519	7.45197	1.00796	1.02009	F	F
A10	7	CM094983.1	180279723	1271712395	7.05411	11.9492	7.45197	0.946609	0.958	F	F
A10	8	CM094984.1	158429958	1093318423	6.90096	8.57445	7.45197	0.926058	0.937201	F	F
A10	9	CM094985.1	143525666	1082912384	7.54508	9.51622	7.45197	1.01249	1.02468	F	F
A10	10	CM094986.1	140827098	1025549894	7.28233	25.6725	7.45197	0.977235	0.988995	F	F
A10	11	CM094987.1	126947863	928314586	7.31257	9.6947	7.45197	0.981292	0.993101	F	F
H01	1	CM094977.1	416331040	2000561402	4.80522	7.80238	4.30745	1.11556	1.1286	F	N
H01	2	CM094978.1	258618450	1153742368	4.46118	6.24832	4.30745	1.03569	1.0478	F	N
H01	3	CM094979.1	240637838	1046738784	4.34985	5.35831	4.30745	1.00984	1.02165	F	N
H01	4	CM094980.1	225102539	967850105	4.2996	5.45086	4.30745	0.998177	1.00985	F	N
H01	5	CM094981.1	205869714	866508784	4.20902	5.37453	4.30745	0.977148	0.988571	F	N
H01	6	CM094982.1	186549472	806904572	4.32542	6.79431	4.30745	1.00417	1.01591	F	N
H01	7	CM094983.1	180279723	760527526	4.2186	12.5668	4.30745	0.979372	0.990822	F	N
H01	8	CM094984.1	158429958	637788988	4.02568	5.09054	4.30745	0.934586	0.945512	F	N
H01	9	CM094985.1	143525666	621525019	4.33041	5.49396	4.30745	1.00533	1.01708	F	N
H01	10	CM094986.1	140827098	585914547	4.16052	15.427	4.30745	0.96589	0.977182	F	N
H01	11	CM094987.1	126947863	532732860	4.19647	5.89256	4.30745	0.974235	0.985625	F	N
H02	1	CM094977.1	416331040	2000561402	4.80522	7.80238	4.30745	1.11556	1.1286	F	N
H02	2	CM094978.1	258618450	1153742368	4.46118	6.24832	4.30745	1.03569	1.0478	F	N
H02	3	CM094979.1	240637838	1046738784	4.34985	5.35831	4.30745	1.00984	1.02165	F	N
H02	4	CM094980.1	225102539	967850105	4.2996	5.45086	4.30745	0.998177	1.00985	F	N
H02	5	CM094981.1	205869714	866508784	4.20902	5.37453	4.30745	0.977148	0.988571	F	N
H02	6	CM094982.1	186549472	806904572	4.32542	6.79431	4.30745	1.00417	1.01591	F	N
H02	7	CM094983.1	180279723	760527526	4.2186	12.5668	4.30745	0.979372	0.990822	F	N
H02	8	CM094984.1	158429958	637788988	4.02568	5.09054	4.30745	0.934586	0.945512	F	N
H02	9	CM094985.1	143525666	621525019	4.33041	5.49396	4.30745	1.00533	1.01708	F	N
H02	10	CM094986.1	140827098	585914547	4.16052	15.427	4.30745	0.96589	0.977182	F	N
H02	11	CM094987.1	126947863	532732860	4.19647	5.89256	4.30745	0.974235	0.985625	F	N
H03	1	CM094977.1	416331040	2248233550	5.40011	11.2514	7.64706	0.706168	0.686011	M	N
H03	2	CM094978.1	258618450	2140233336	8.27564	12.1138	7.64706	1.0822	1.05131	M	N
H03	3	CM094979.1	240637838	1930359301	8.02184	11.8356	7.64706	1.04901	1.01907	M	N
H03	4	CM094980.1	225102539	1786647820	7.93704	10.3726	7.64706	1.03792	1.00829	M	N
H03	5	CM094981.1	205869714	1602105023	7.78213	8.88913	7.64706	1.01766	0.988614	M	N
H03	6	CM094982.1	186549472	1510095757	8.09488	11.2994	7.64706	1.05856	1.02834	M	N
H03	7	CM094983.1	180279723	1377902620	7.64314	15.3473	7.64706	0.999486	0.970957	M	N
H03	8	CM094984.1	158429958	1167780787	7.37096	9.04161	7.64706	0.963894	0.93638	M	N
H03	9	CM094985.1	143525666	1142667786	7.96142	9.65946	7.64706	1.04111	1.01139	M	N
H03	10	CM094986.1	140827098	1093061166	7.76172	27.3781	7.64706	1.01499	0.986022	M	N
H03	11	CM094987.1	126947863	998929575	7.86882	10.2919	7.64706	1.029	0.999626	M	N
H04	1	CM094977.1	416331040	2211326640	5.31146	11.3206	7.50174	0.708031	0.687945	M	N
H04	2	CM094978.1	258618450	2106982581	8.14707	11.7105	7.50174	1.08602	1.05521	M	N
H04	3	CM094979.1	240637838	1900842442	7.89918	11.3607	7.50174	1.05298	1.02311	M	N
H04	4	CM094980.1	225102539	1767190434	7.8506	9.60607	7.50174	1.0465	1.01682	M	N
H04	5	CM094981.1	205869714	1600066413	7.77223	9.08177	7.50174	1.03606	1.00667	M	N
H04	6	CM094982.1	186549472	1481528876	7.94175	11.2428	7.50174	1.05865	1.02862	M	N
H04	7	CM094983.1	180279723	1371124448	7.60554	17.1569	7.50174	1.01384	0.985075	M	N
H04	8	CM094984.1	158429958	1100829063	6.94836	8.91332	7.50174	0.926234	0.899958	M	N
H04	9	CM094985.1	143525666	1131131901	7.88104	9.57897	7.50174	1.05056	1.02076	M	N
H04	10	CM094986.1	140827098	1044895913	7.41971	19.1951	7.50174	0.989065	0.961006	M	N
H04	11	CM094987.1	126947863	982856262	7.7422	9.83456	7.50174	1.03205	1.00278	M	N
H05	1	CM094977.1	416331040	2493020244	5.98807	14.7624	8.45727	0.708038	0.687953	M	N
H05	2	CM094978.1	258618450	2374167207	9.18019	11.4816	8.45727	1.08548	1.05469	M	N
H05	3	CM094979.1	240637838	2138696576	8.88762	10.0289	8.45727	1.05088	1.02107	M	N
H05	4	CM094980.1	225102539	1982470436	8.80697	10.9074	8.45727	1.04135	1.01181	M	N
H05	5	CM094981.1	205869714	1784562209	8.66841	9.78623	8.45727	1.02496	0.995889	M	N
H05	6	CM094982.1	186549472	1648870370	8.83878	12.6428	8.45727	1.04511	1.01546	M	N
H05	7	CM094983.1	180279723	1556927340	8.63618	25.1894	8.45727	1.02115	0.992186	M	N
H05	8	CM094984.1	158429958	1296515859	8.18353	9.92969	8.45727	0.967632	0.940182	M	N
H05	9	CM094985.1	143525666	1265498949	8.81723	10.3017	8.45727	1.04256	1.01299	M	N
H05	10	CM094986.1	140827098	1184747858	8.41278	29.1626	8.45727	0.99474	0.966521	M	N
H05	11	CM094987.1	126947863	1093051148	8.61024	12.0732	8.45727	1.01809	0.989206	M	N
H06	1	CM094977.1	416331040	1550658529	3.72458	8.76989	5.27449	0.70615	0.685992	M	N
H06	2	CM094978.1	258618450	1480448835	5.72445	7.28533	5.27449	1.08531	1.05433	M	N
H06	3	CM094979.1	240637838	1339106593	5.56482	6.60229	5.27449	1.05504	1.02493	M	N
H06	4	CM094980.1	225102539	1235158037	5.48709	6.98784	5.27449	1.04031	1.01061	M	N
H06	5	CM094981.1	205869714	1105763859	5.37118	6.92609	5.27449	1.01833	0.989263	M	N
H06	6	CM094982.1	186549472	1041354840	5.58219	8.57279	5.27449	1.05834	1.02813	M	N
H06	7	CM094983.1	180279723	944775737	5.24061	9.52503	5.27449	0.993576	0.965214	M	N
H06	8	CM094984.1	158429958	779044566	4.91728	6.68526	5.27449	0.932276	0.905663	M	N
H06	9	CM094985.1	143525666	798601146	5.56417	6.85909	5.27449	1.05492	1.02481	M	N
H06	10	CM094986.1	140827098	768943262	5.46019	20.2936	5.27449	1.03521	1.00566	M	N
H06	11	CM094987.1	126947863	683338278	5.38283	7.39063	5.27449	1.02054	0.991407	M	N
H07	1	CM094977.1	416331040	2574923933	6.1848	8.72186	5.49859	1.1248	1.13901	F	N
H07	2	CM094978.1	258618450	1482369256	5.73188	8.73886	5.49859	1.04243	1.0556	F	N
H07	3	CM094979.1	240637838	1343527348	5.58319	8.97369	5.49859	1.01539	1.02822	F	N
H07	4	CM094980.1	225102539	1238236187	5.50077	6.78822	5.49859	1.0004	1.01304	F	N
H07	5	CM094981.1	205869714	1112782567	5.40528	6.72622	5.49859	0.98303	0.995453	F	N
H07	6	CM094982.1	186549472	1036238967	5.55477	8.04846	5.49859	1.01022	1.02298	F	N
H07	7	CM094983.1	180279723	944476976	5.23895	8.93194	5.49859	0.952782	0.964823	F	N
H07	8	CM094984.1	158429958	770424956	4.86287	6.16707	5.49859	0.884386	0.895563	F	N
H07	9	CM094985.1	143525666	801903040	5.58718	6.81191	5.49859	1.01611	1.02895	F	N
H07	10	CM094986.1	140827098	762044152	5.4112	17.5565	5.49859	0.984108	0.996545	F	N
H07	11	CM094987.1	126947863	688510449	5.42357	6.75982	5.49859	0.986357	0.998822	F	N
H08	1	CM094977.1	416331040	1403745756	3.37171	8.09074	4.7614	0.708133	0.688051	M	N
H08	2	CM094978.1	258618450	1334219966	5.15903	7.16144	4.7614	1.08351	1.05278	M	N
H08	3	CM094979.1	240637838	1206879753	5.01534	6.04965	4.7614	1.05333	1.02346	M	N
H08	4	CM094980.1	225102539	1117892656	4.96615	6.61057	4.7614	1.043	1.01342	M	N
H08	5	CM094981.1	205869714	1002667986	4.8704	5.83586	4.7614	1.02289	0.993884	M	N
H08	6	CM094982.1	186549472	938252095	5.02951	7.95096	4.7614	1.05631	1.02635	M	N
H08	7	CM094983.1	180279723	861089669	4.77641	10.6277	4.7614	1.00315	0.974704	M	N
H08	8	CM094984.1	158429958	697869914	4.40491	5.87978	4.7614	0.925129	0.898894	M	N
H08	9	CM094985.1	143525666	716729465	4.99374	6.30595	4.7614	1.0488	1.01905	M	N
H08	10	CM094986.1	140827098	691452698	4.90994	17.7224	4.7614	1.0312	1.00195	M	N
H08	11	CM094987.1	126947863	619287494	4.87828	7.2536	4.7614	1.02455	0.995493	M	N
H09	1	CM094977.1	416331040	2770980280	6.65571	15.551	9.37304	0.710092	0.690085	M	N
H09	2	CM094978.1	258618450	2643804040	10.2228	13.4428	9.37304	1.09066	1.05993	M	N
H09	3	CM094979.1	240637838	2373711434	9.86425	11.7629	9.37304	1.05241	1.02276	M	N
H09	4	CM094980.1	225102539	2193546316	9.74465	12.3371	9.37304	1.03965	1.01036	M	N
H09	5	CM094981.1	205869714	1986711196	9.65033	11.3938	9.37304	1.02958	1.00058	M	N
H09	6	CM094982.1	186549472	1848869760	9.91088	14.3493	9.37304	1.05738	1.02759	M	N
H09	7	CM094983.1	180279723	1703057557	9.44675	22.4211	9.37304	1.00786	0.979469	M	N
H09	8	CM094984.1	158429958	1359798075	8.58296	11.0288	9.37304	0.915708	0.889908	M	N
H09	9	CM094985.1	143525666	1418736108	9.88489	12.2879	9.37304	1.05461	1.0249	M	N
H09	10	CM094986.1	140827098	1351885295	9.59961	34.7755	9.37304	1.02417	0.995318	M	N
H09	11	CM094987.1	126947863	1211151939	9.54055	13.1789	9.37304	1.01787	0.989194	M	N
H10	1	CM094977.1	416331040	1152660256	2.76861	5.76395	3.92797	0.704846	0.684638	M	N
H10	2	CM094978.1	258618450	1103260922	4.26598	6.59645	3.92797	1.08605	1.05491	M	N
H10	3	CM094979.1	240637838	991909184	4.122	5.94733	3.92797	1.0494	1.01931	M	N
H10	4	CM094980.1	225102539	923053177	4.10059	5.18508	3.92797	1.04395	1.01402	M	N
H10	5	CM094981.1	205869714	828863805	4.02616	4.87769	3.92797	1.025	0.99561	M	N
H10	6	CM094982.1	186549472	766181737	4.10712	6.30113	3.92797	1.04561	1.01563	M	N
H10	7	CM094983.1	180279723	722327666	4.0067	11.349	3.92797	1.02004	0.9908	M	N
H10	8	CM094984.1	158429958	599887544	3.78645	4.90766	3.92797	0.963971	0.936335	M	N
H10	9	CM094985.1	143525666	597628024	4.16391	5.30497	3.92797	1.06007	1.02967	M	N
H10	10	CM094986.1	140827098	536446381	3.80926	11.7756	3.92797	0.969776	0.941974	M	N
H10	11	CM094987.1	126947863	514255295	4.05092	5.6052	3.92797	1.0313	1.00173	M	N
V01	1	CM094977.1	416331040	831015150	1.99604	4.13142	2.7973	0.71356	0.69369	M	M
V01	2	CM094978.1	258618450	798130355	3.08613	5.59458	2.7973	1.10325	1.07253	M	M
V01	3	CM094979.1	240637838	705841714	2.93321	5.19034	2.7973	1.04859	1.01939	M	M
V01	4	CM094980.1	225102539	654358105	2.90693	4.18579	2.7973	1.03919	1.01025	M	M
V01	5	CM094981.1	205869714	594981595	2.89009	3.91468	2.7973	1.03317	1.0044	M	M
V01	6	CM094982.1	186549472	550258588	2.94967	5.78936	2.7973	1.05447	1.0251	M	M
V01	7	CM094983.1	180279723	507115044	2.81293	7.28901	2.7973	1.00559	0.977586	M	M
V01	8	CM094984.1	158429958	409404518	2.58414	5.1509	2.7973	0.923796	0.898071	M	M
V01	9	CM094985.1	143525666	419805168	2.92495	7.77283	2.7973	1.04563	1.01651	M	M
V01	10	CM094986.1	140827098	396509814	2.81558	10.7026	2.7973	1.00653	0.978505	M	M
V01	11	CM094987.1	126947863	364423870	2.87066	4.78202	2.7973	1.02622	0.997647	M	M
V02	1	CM094977.1	416331040	967746486	2.32446	6.57813	3.28765	0.707028	0.686904	M	M
V02	2	CM094978.1	258618450	931726115	3.60271	7.51273	3.28765	1.09583	1.06464	M	M
V02	3	CM094979.1	240637838	832828106	3.46092	9.31227	3.28765	1.0527	1.02274	M	M
V02	4	CM094980.1	225102539	768242227	3.41285	4.92066	3.28765	1.03808	1.00853	M	M
V02	5	CM094981.1	205869714	688631923	3.34499	4.23473	3.28765	1.01744	0.98848	M	M
V02	6	CM094982.1	186549472	642971780	3.44666	6.20563	3.28765	1.04836	1.01852	M	M
V02	7	CM094983.1	180279723	602394877	3.34145	12.8447	3.28765	1.01636	0.987433	M	M
V02	8	CM094984.1	158429958	473284519	2.98734	4.19958	3.28765	0.908655	0.882791	M	M
V02	9	CM094985.1	143525666	502374042	3.50024	4.70432	3.28765	1.06466	1.03436	M	M
V02	10	CM094986.1	140827098	451223201	3.20409	10.2809	3.28765	0.974583	0.946844	M	M
V02	11	CM094987.1	126947863	449203815	3.53849	6.39068	3.28765	1.0763	1.04566	M	M
V03	1	CM094977.1	416331040	2069196099	4.97007	7.76493	4.20726	1.18131	1.20312	F	F
V03	2	CM094978.1	258618450	1142053954	4.41598	11.015	4.20726	1.04961	1.06899	F	F
V03	3	CM094979.1	240637838	1018504505	4.23252	7.18782	4.20726	1.006	1.02458	F	F
V03	4	CM094980.1	225102539	971580042	4.31617	7.64979	4.20726	1.02589	1.04483	F	F
V03	5	CM094981.1	205869714	896000850	4.35227	7.43542	4.20726	1.03447	1.05357	F	F
V03	6	CM094982.1	186549472	809359555	4.33858	9.26355	4.20726	1.03121	1.05026	F	F
V03	7	CM094983.1	180279723	686667428	3.8089	9.80582	4.20726	0.905317	0.922034	F	F
V03	8	CM094984.1	158429958	560147208	3.53561	6.32677	4.20726	0.840361	0.855879	F	F
V03	9	CM094985.1	143525666	608689777	4.24098	6.85315	4.20726	1.00802	1.02663	F	F
V03	10	CM094986.1	140827098	524233492	3.72253	9.43803	4.20726	0.884789	0.901127	F	F
V03	11	CM094987.1	126947863	551741918	4.34621	8.75276	4.20726	1.03303	1.0521	F	F
V04	1	CM094977.1	416331040	1018536767	2.44646	5.46006	3.48271	0.702459	0.682162	M	M
V04	2	CM094978.1	258618450	967951105	3.74278	7.16774	3.48271	1.07467	1.04362	M	M
V04	3	CM094979.1	240637838	874190670	3.63281	6.96086	3.48271	1.0431	1.01296	M	M
V04	4	CM094980.1	225102539	811082087	3.60317	5.47895	3.48271	1.03459	1.00469	M	M
V04	5	CM094981.1	205869714	730650296	3.54909	5.08195	3.48271	1.01906	0.989616	M	M
V04	6	CM094982.1	186549472	688712576	3.69185	8.54366	3.48271	1.06005	1.02942	M	M
V04	7	CM094983.1	180279723	639072161	3.54489	14.315	3.48271	1.01786	0.988445	M	M
V04	8	CM094984.1	158429958	522581665	3.2985	4.89415	3.48271	0.947109	0.919743	M	M
V04	9	CM094985.1	143525666	527986637	3.67869	5.52511	3.48271	1.05627	1.02575	M	M
V04	10	CM094986.1	140827098	495712475	3.52001	17.6516	3.48271	1.01071	0.981506	M	M
V04	11	CM094987.1	126947863	457208306	3.60154	11.5619	3.48271	1.03412	1.00424	M	M
V05	1	CM094977.1	416331040	642932020	1.54428	2.68622	1.37804	1.12063	1.13432	F	F
V05	2	CM094978.1	258618450	374831031	1.44936	3.25172	1.37804	1.05175	1.0646	F	F
V05	3	CM094979.1	240637838	330899052	1.37509	2.53797	1.37804	0.997859	1.01004	F	F
V05	4	CM094980.1	225102539	312375360	1.3877	2.83123	1.37804	1.00701	1.01931	F	F
V05	5	CM094981.1	205869714	277106823	1.34603	2.5154	1.37804	0.97677	0.988697	F	F
V05	6	CM094982.1	186549472	259965012	1.39354	4.48515	1.37804	1.01125	1.0236	F	F
V05	7	CM094983.1	180279723	230735903	1.27988	3.56295	1.37804	0.928765	0.940106	F	F
V05	8	CM094984.1	158429958	195069988	1.23127	3.07331	1.37804	0.893492	0.904402	F	F
V05	9	CM094985.1	143525666	197084602	1.37317	3.19596	1.37804	0.996462	1.00863	F	F
V05	10	CM094986.1	140827098	199164440	1.41425	10.2656	1.37804	1.02627	1.03881	F	F
V05	11	CM094987.1	126947863	173142979	1.36389	3.76136	1.37804	0.989731	1.00182	F	F
V06	1	CM094977.1	416331040	701690812	1.68542	2.67852	1.46775	1.1483	1.16558	F	F
V06	2	CM094978.1	258618450	398576673	1.54118	3.02905	1.46775	1.05002	1.06583	F	F
V06	3	CM094979.1	240637838	352920905	1.46661	2.81237	1.46775	0.999219	1.01426	F	F
V06	4	CM094980.1	225102539	335934187	1.49236	2.39349	1.46775	1.01677	1.03207	F	F
V06	5	CM094981.1	205869714	306006551	1.48641	2.32025	1.46775	1.01271	1.02796	F	F
V06	6	CM094982.1	186549472	279745448	1.49958	3.21488	1.46775	1.02168	1.03706	F	F
V06	7	CM094983.1	180279723	243355844	1.34988	3.19811	1.46775	0.919691	0.933535	F	F
V06	8	CM094984.1	158429958	200277581	1.26414	2.14803	1.46775	0.861276	0.874241	F	F
V06	9	CM094985.1	143525666	213831789	1.48985	2.39438	1.46775	1.01506	1.03034	F	F
V06	10	CM094986.1	140827098	198473059	1.40934	6.34682	1.46775	0.960202	0.974656	F	F
V06	11	CM094987.1	126947863	185410093	1.46052	2.47355	1.46775	0.995074	1.01005	F	F
V07	1	CM094977.1	416331040	701690812	1.68542	2.67852	1.46775	1.1483	1.16558	F	F
V07	2	CM094978.1	258618450	398576673	1.54118	3.02905	1.46775	1.05002	1.06583	F	F
V07	3	CM094979.1	240637838	352920905	1.46661	2.81237	1.46775	0.999219	1.01426	F	F
V07	4	CM094980.1	225102539	335934187	1.49236	2.39349	1.46775	1.01677	1.03207	F	F
V07	5	CM094981.1	205869714	306006551	1.48641	2.32025	1.46775	1.01271	1.02796	F	F
V07	6	CM094982.1	186549472	279745448	1.49958	3.21488	1.46775	1.02168	1.03706	F	F
V07	7	CM094983.1	180279723	243355844	1.34988	3.19811	1.46775	0.919691	0.933535	F	F
V07	8	CM094984.1	158429958	200277581	1.26414	2.14803	1.46775	0.861276	0.874241	F	F
V07	9	CM094985.1	143525666	213831789	1.48985	2.39438	1.46775	1.01506	1.03034	F	F
V07	10	CM094986.1	140827098	198473059	1.40934	6.34682	1.46775	0.960202	0.974656	F	F
V07	11	CM094987.1	126947863	185410093	1.46052	2.47355	1.46775	0.995074	1.01005	F	F
V08	1	CM094977.1	416331040	1283680961	3.08332	4.95097	2.69064	1.14594	1.16291	F	F
V08	2	CM094978.1	258618450	728540732	2.81705	6.33551	2.69064	1.04698	1.06249	F	F
V08	3	CM094979.1	240637838	651721605	2.70831	4.38712	2.69064	1.00657	1.02147	F	F
V08	4	CM094980.1	225102539	620283175	2.75556	4.87999	2.69064	1.02413	1.0393	F	F
V08	5	CM094981.1	205869714	560815081	2.72413	4.39766	2.69064	1.01245	1.02744	F	F
V08	6	CM094982.1	186549472	516952959	2.77113	6.75536	2.69064	1.02991	1.04517	F	F
V08	7	CM094983.1	180279723	452382903	2.50934	7.57218	2.69064	0.932618	0.94643	F	F
V08	8	CM094984.1	158429958	366106273	2.31084	3.95094	2.69064	0.858844	0.871564	F	F
V08	9	CM094985.1	143525666	388146852	2.70437	4.78702	2.69064	1.0051	1.01999	F	F
V08	10	CM094986.1	140827098	352143500	2.50054	7.04685	2.69064	0.929347	0.943111	F	F
V08	11	CM094987.1	126947863	344341558	2.71246	6.12829	2.69064	1.00811	1.02304	F	F
V09	1	CM094977.1	416331040	1780115143	4.27572	5.99141	3.6752	1.1634	1.18272	F	F
V09	2	CM094978.1	258618450	997629438	3.85753	6.85659	3.6752	1.04961	1.06705	F	F
V09	3	CM094979.1	240637838	897056515	3.72783	5.66019	3.6752	1.01432	1.03117	F	F
V09	4	CM094980.1	225102539	848217083	3.76814	5.71004	3.6752	1.02529	1.04232	F	F
V09	5	CM094981.1	205869714	768894008	3.73486	5.5898	3.6752	1.01623	1.03311	F	F
V09	6	CM094982.1	186549472	701286494	3.75925	7.06482	3.6752	1.02287	1.03986	F	F
V09	7	CM094983.1	180279723	612218197	3.39593	8.26859	3.6752	0.924013	0.939362	F	F
V09	8	CM094984.1	158429958	497301566	3.13894	6.65202	3.6752	0.854086	0.868273	F	F
V09	9	CM094985.1	143525666	539380953	3.75808	5.52042	3.6752	1.02255	1.03954	F	F
V09	10	CM094986.1	140827098	471756001	3.3499	8.56963	3.6752	0.911486	0.926627	F	F
V09	11	CM094987.1	126947863	464760536	3.66103	5.54387	3.6752	0.996145	1.01269	F	F
V10	1	CM094977.1	416331040	1985324023	4.76862	13.5849	6.7854	0.702777	0.682491	M	M
V10	2	CM094978.1	258618450	1893852862	7.32296	14.2744	6.7854	1.07922	1.04807	M	M
V10	3	CM094979.1	240637838	1738425509	7.22424	19.4766	6.7854	1.06467	1.03394	M	M
V10	4	CM094980.1	225102539	1580714941	7.0222	9.13127	6.7854	1.0349	1.00503	M	M
V10	5	CM094981.1	205869714	1427338276	6.93321	8.32149	6.7854	1.02178	0.992291	M	M
V10	6	CM094982.1	186549472	1334390273	7.15301	10.0855	6.7854	1.05418	1.02375	M	M
V10	7	CM094983.1	180279723	1261620670	6.99813	29.8221	6.7854	1.03135	1.00158	M	M
V10	8	CM094984.1	158429958	999621044	6.30955	7.72923	6.7854	0.929871	0.903031	M	M
V10	9	CM094985.1	143525666	1017768266	7.09119	11.043	6.7854	1.04507	1.0149	M	M
V10	10	CM094986.1	140827098	945411628	6.71328	29.3873	6.7854	0.989372	0.960814	M	M
V10	11	CM094987.1	126947863	901708312	7.10298	10.4306	6.7854	1.0468	1.01659	M	M
